# Assembly defects of the human tRNA splicing endonuclease contribute to impaired pre-tRNA processing in pontocerebellar hypoplasia

**DOI:** 10.1101/2020.08.03.234229

**Authors:** Samoil Sekulovski, Pascal Devant, Silvia Panizza, Tasos Gogakos, Anda Pitiriciu, Katharina Heitmeier, Ewan Phillip Ramsay, Marie Barth, Carla Schmidt, Stefan Weitzer, Thomas Tuschl, Frank Baas, Javier Martinez, Simon Trowitzsch

## Abstract

Introns of human transfer RNA precursors (pre-tRNAs) are excised by the tRNA splicing endonuclease TSEN in complex with the RNA kinase CLP1. Mutations in TSEN/CLP1 occur in patients with pontocerebellar hypoplasia (PCH), however, their role in the disease is unclear. Here, we show that intron excision is catalyzed by tetrameric TSEN assembled from inactive heterodimers independently of CLP1. Splice site recognition involves the mature domain and the anticodon-intron base pair of pre-tRNAs. The 2.1-Å resolution X-ray crystal structure of a TSEN15–34 heterodimer and differential scanning fluorimetry analyses show that PCH mutations cause thermal destabilization. While endonuclease activity in recombinant mutant TSEN is unaltered, we observe assembly defects and reduced pre-tRNA cleavage activity resulting in an imbalanced pre-tRNA pool in PCH patient-derived fibroblasts. Our work defines the molecular principles of intron excision in humans and provides evidence that modulation of TSEN stability may contribute to PCH phenotypes.
