## Supplementary Table 8 for "Assembly defects of the human tRNA splicing endonuclease contribute to impaired pre-tRNA processing in pontocerebellar hypoplasia"

### Sheet: Index
Sheet Title	Description
Precursor_mature_ratio	Ratios of precursor over mature tRNA for respective tRNA isodecoders (used in Fig. 5d and Extended Data Fig. 5a,b)
Mature_tRNA_read_counts	Counts of reads mapped to mature tRNA sequences
Precursor_tRNA_read_counts	Counts of reads mapped to mature tRNA - precursor tRNA junctions (including 5' leaders, 3' trailers, and introns)
Nomenclature
Gogakos et al.	Gogakos T, Brown M, Garzia A, Meyer C, Hafner M, Tuschl T. Characterizing Expression and Processing of Precursor and Mature Human tRNAs by Hydro-tRNAseq and PAR-CLIP. Cell Rep. 2017;20(6):1463‐1475. doi:10.1016/j.celrep.2017.07.029
GtRNAdb	http://gtrnadb.ucsc.edu

### Sheet: precursor_mature_ratio
Precursor/mature tRNA reads ratio
Precursor tRNA		Control		Heterozygotes (A307S)				Homozygotes (A307S)
(GtRNAdb)	(Gogakos et al.)	Ba13	Ba14	Ba12	Ba17	Ba1613	Ba1614	Ba19	Ba1597	Ba245	Ba1230	average_ctrl	average_A307S_homozygotes	ratio (ctrl/homozygotes)
tRNA-Ile-TAT-1-1	trnaI18	0.0801255	0.06162	0.0669382	0.0691751	0.0506498	0.142529	0.145946	0.0868393	0.165081	0.349518	0.0708728	0.186846	2.63636
tRNA-Ile-TAT-2-1	trnaI13	0.0466253	0.0124293	0.0218228	0.0543209	0.0358485	0.0435038	0.052582	0.0368319	0.0589424	0.118454	0.0295273	0.0667025	2.25901
tRNA-Ile-TAT-2-2	trnaI2	0.00211577	0.00180135	0.00111673	0.00564185	0.00303556	0.000805626	0.00315492	0.00342714	0.00602478	0.0189218	0.00195856	0.00788217	4.02447
tRNA-Ile-TAT-2-3	trnaI6	0.00564205	0.00738554	0.00321061	0.0037974	0.00477016	0.0051023	0.0126197	0.00732699	0.0250028	0.0369207	0.00651379	0.0204675	3.14218
tRNA-Ile-TAT-3-1	trnaI21	0.00934296	0.000511003	0.00365086	0.0131752	0.0133222	0.00322777	0.00676386	0.00876384	0.00690057	0.10563	0.00492698	0.0320145	6.49778
tRNA-Leu-CAA-1-1	trnaL49	0.277471	0.139861	0.243314	0.278233	0.410284	0.389752	0.290154	0.304648	0.282054	0.544516	0.208666	0.355343	1.70293
tRNA-Leu-CAA-1-2	trnaL22	0.0932535	0.0470344	0.0670887	0.140324	0.1567	0.103357	0.0703073	0.0756854	0.0931237	0.145348	0.070144	0.096116	1.37027
tRNA-Leu-CAA-2-1	trnaL28	0.0580535	0.0235057	0.0214176	0.100084	0.0321761	0.0497711	0.0361883	0.0303676	0.0851053	0.13995	0.0407796	0.0729028	1.78773
tRNA-Leu-CAA-3-1	trnaL8	0.00448757	0.00458331	0.00298635	0.0109733	0.00822967	0.00797366	0.00567255	0.00480667	0.00901966	0.0301352	0.00453544	0.0124085	2.7359
tRNA-Leu-CAA-4-1	trnaL19	0.227628	0.129908	0.16413	0.239195	0.281255	0.324635	0.196285	0.173794	0.159959	0.408642	0.178768	0.23467	1.31271
tRNA-Tyr-GTA-1-1	trnaY10	0.0430457	0.010165	0.0908019	0.0734618	0.0587788	0.0510497	0.0268436	0.109981	0.052662	0.118339	0.0266053	0.0769564	2.89252
tRNA-Tyr-GTA-2-1	trnaY4	0.081948	0.0280667	0.106538	0.0943297	0.0663438	0.0763483	0.051181	0.150776	0.058124	0.186914	0.0550073	0.111749	2.03152
tRNA-Tyr-GTA-3-1	trnaY7	0.19511	0.223996	0.231992	0.22229	0.146665	0.210372	0.406923	0.244561	0.22647	0.524878	0.209553	0.350708	1.6736
tRNA-Tyr-GTA-4-1	trnaY13	0.0389988	0.0139859	0.0139658	0.0456323	0.02361	0.0147528	0.0143554	0.0405896	0.0414607	0.110802	0.0264924	0.051802	1.95536
tRNA-Tyr-GTA-5-1	trnaY15	0.0216546	0.00814738	0.0172954	0.0202552	0.012875	0.0157337	0.0110527	0.0278129	0.0176715	0.042709	0.014901	0.0248115	1.66509
tRNA-Tyr-GTA-5-2	trnaY6	0.000826513	0.00129255	0.00109737	0.00102973	0.000915384	0.00123514	0.000522762	0.00137705	0.000952451	0.00438158	0.00105953	0.00180846	1.70685
tRNA-Tyr-GTA-5-3	trnaY14	0.00347135	0.00128185	0.0033729	0.00368085	0.00268115	0.00444883	0.00163722	0.00808501	0.011453	0.0282149	0.0023766	0.0123475	5.19546
tRNA-Tyr-GTA-5-4	trnaY2	0.00223158	0.00160165	0.00288818	0.00425463	0.00385111	0.00377469	0.00149935	0.00709212	0.00673013	0.0142363	0.00191661	0.00738948	3.85549
tRNA-Tyr-GTA-5-5	trnaY3	0.013373	0.0195743	0.0136801	0.0115168	0.00769139	0.00995503	0.00472784	0.0189832	0.0134917	0.0310197	0.0164736	0.0170556	1.03533
tRNA-Tyr-GTA-6-1	trnaY8	0.00373732	0.00353194	0.00716276	0.0109848	0.00741888	0.00586269	0.00395251	0.0111271	0.00824416	0.015858	0.00363463	0.00979544	2.69503
tRNA-Tyr-GTA-7-1	trnaY1	0.0112902	0.0092198	0.0319902	0.0344766	0.0144601	0.0256291	0.00283768	0.0432037	0.00337433	0.0581044	0.010255	0.02688	2.62116
tRNA-Tyr-GTA-8-1	trnaY12	0.0166962	0.0158674	0.00436996	0.0106861	0.0149977	0.0163338	0.00656703	0.0160202	0.0186848	0.147078	0.0162818	0.0470874	2.89203

### Sheet: mature_tRNA_read_counts
Mature tRNA read counts
Mature tRNA sequence family		Control		Heterozygotes (A307S)				Homozygotes (A307S)
(GtRNAdb)	(Gogakos et al.)	Ba13	Ba14	Ba12	Ba17	Ba1613	Ba1614	Ba19	Ba1597	Ba245	Ba1230
tRNA-Ile-TAT-1-1	trnaI18	1793.02	2255.76	3386.21	4305.5	2244.17	1061.77	2720.19	3815.48	1389.22	869.293
tRNA-Ile-TAT-2-2	trnaI2	2126.89	2775.69	3581.87	4608.42	2306	1241.27	2852.69	4230.93	1659.81	1083.4
tRNA-Ile-TAT-3-1	trnaI21	178.387	195.694	456.514	632.501	200.167	103.271	295.689	380.351	193.221	107.293
tRNA-Leu-CAA-1-2	trnaL22	2344.15	3285.7	4804.45	5351.36	2461.39	1306.47	4886.75	4700.92	2658.83	1659.7
tRNA-Leu-CAA-2-1	trnaL28	1695.56	2650.03	3664.78	4318.94	1876.14	995.223	4105.58	3642.84	2243.49	1420.03
tRNA-Leu-CAA-3-1	trnaL8	1582.15	2518.03	3512.95	3790.19	1786.22	902.973	3891.42	3493.25	2062.16	1324.03
tRNA-Leu-CAA-4-1	trnaL19	2523.56	3560.53	5344.28	6349.44	2991.47	1441.72	5986.58	5469.84	3065.99	1873.03
tRNA-Tyr-GTA-1-1	trnaY10	1997.88	4328.59	2213.61	5349.39	3036.81	1567.1	5979.09	2377.69	2088.79	1221.06
tRNA-Tyr-GTA-2-1	trnaY4	12099.1	22695.9	13075.1	31665.5	16716	9011.34	35345.1	14306	13712.1	7078.11
tRNA-Tyr-GTA-3-1	trnaY7	492.031	549.755	573.296	982.951	613.642	295.667	651.23	580.632	498.963	299.117
tRNA-Tyr-GTA-4-1	trnaY13	89.7464	224.716	214.811	876.05	169.42	81.3407	452.79	572.806	144.715	157.939
tRNA-Tyr-GTA-5-4	trnaY2	10082.5	17794.2	12378.1	29295.8	15385.2	7219.13	29012.6	14100.2	10586.7	5496.5
tRNA-Tyr-GTA-6-1	trnaY8	3612.21	5136.79	3769.5	7371.68	4245.92	2046.84	4807.07	4718.21	4548.68	2837.69
tRNA-Tyr-GTA-7-1	trnaY1	221.43	395.112	93.7787	343.228	138.312	137.864	704.801	92.5847	296.356	137.683
tRNA-Tyr-GTA-8-1	trnaY12	1976.5	4306.51	2173.93	5269.42	3000.45	1550.98	5938.76	2340.8	2033.74	1198.91

### Sheet: precursor_tRNA_read_counts
Precursor tRNA read counts
Precursor tRNA		Control		Heterozygotes (A307S)				Homozygotes (A307S)
(GtRNAdb)	(Gogakos et al.)	Ba13	Ba14	Ba12	Ba17	Ba1613	Ba1614	Ba19	Ba1597	Ba245	Ba1230
tRNA-Ile-TAT-1-1	TRNAI18_prec	143.667	139	226.667	297.833	113.667	151.333	397	331.333	229.333	303.833
tRNA-Ile-TAT-2-1	TRNAI13_prec	99.1667	34.5	78.1667	250.333	82.6667	54	150	155.833	97.8333	128.333
tRNA-Ile-TAT-2-2	TRNAI2_prec	4.5	5	4	26	7	1	9	14.5	10	20.5
tRNA-Ile-TAT-2-3	TRNAI6_prec	12	20.5	11.5	17.5	11	6.33333	36	31	41.5	40
tRNA-Ile-TAT-3-1	TRNAI21_prec	1.66667	0.1	1.66667	8.33333	2.66667	0.333333	2	3.33333	1.33333	11.3333
tRNA-Leu-CAA-1-1	TRNAL49_prec	650.433	459.541	1168.99	1488.92	1009.87	509.2	1417.91	1432.12	749.933	903.733
tRNA-Leu-CAA-1-2	TRNAL22_prec	218.6	154.541	322.324	750.924	385.7	135.033	343.574	355.791	247.6	241.233
tRNA-Leu-CAA-2-1	TRNAL28_prec	98.4333	62.2909	78.4909	432.258	60.3667	49.5333	148.574	110.624	190.933	198.733
tRNA-Leu-CAA-3-1	TRNAL8_prec	7.1	11.5409	10.4909	41.5909	14.7	7.2	22.0742	16.7909	18.6	39.9
tRNA-Leu-CAA-4-1	TRNAL19_prec	574.433	462.541	877.158	1518.76	841.367	468.033	1175.07	950.624	490.433	765.4
tRNA-Tyr-GTA-1-1	TRNAY10_prec	86	44	201	392.976	178.5	80	160.5	261.5	110	144.5
tRNA-Tyr-GTA-2-1	TRNAY4_prec	991.5	637	1393	2987	1109	688	1809	2157	797	1323
tRNA-Tyr-GTA-3-1	TRNAY7_prec	96	123.143	133	218.5	90	62.2	265	142	113	157
tRNA-Tyr-GTA-4-1	TRNAY13_prec	3.5	3.14286	3	39.9762	4	1.2	6.5	23.25	6	17.5
tRNA-Tyr-GTA-5-1	TRNAY15_prec	218.333	144.976	214.083	593.393	198.083	113.583	320.667	392.167	187.083	234.75
tRNA-Tyr-GTA-5-2	TRNAY6_prec	8.33333	23	13.5833	30.1667	14.0833	8.91667	15.1667	19.4167	10.0833	24.0833
tRNA-Tyr-GTA-5-3	TRNAY14_prec	35	22.8095	41.75	107.833	41.25	32.1167	47.5	114	121.25	155.083
tRNA-Tyr-GTA-5-4	TRNAY2_prec	22.5	28.5	35.75	124.643	59.25	27.25	43.5	100	71.25	78.25
tRNA-Tyr-GTA-5-5	TRNAY3_prec	134.833	348.31	169.333	337.393	118.333	71.8667	137.167	267.667	142.833	170.5
tRNA-Tyr-GTA-6-1	TRNAY8_prec	13.5	18.1429	27	80.9762	31.5	12	19	52.5	37.5	45
tRNA-Tyr-GTA-7-1	TRNAY1_prec	2.5	3.64286	3	11.8333	2	3.53333	2	4	1	8
tRNA-Tyr-GTA-8-1	TRNAY12_prec	33	68.3333	9.5	56.3095	45	25.3333	39	37.5	38	176.333
